# Chromosome-aware phylogenomics of Assassin Bugs (Hemiptera: Reduvioidea) elucidates ancient gene conflict

**DOI:** 10.1101/2023.03.22.533714

**Authors:** Alexander Knyshov, Eric R. L. Gordon, Paul K. Masonick, Stephanie Castillo, Dimitri Forero, Rochelle Hoey-Chamberlain, Wei Song Hwang, Kevin P. Johnson, Alan R. Lemmon, Emily Moriarty Lemmon, Samantha Standring, Junxia Zhang, Christiane Weirauch

## Abstract

Though the phylogenetic signal of loci on sex chromosomes can differ from those on autosomes, chromosomal-level genome assemblies for non-vertebrates are still relatively scarce and conservation of chromosomal gene content across deep phylogenetic scales has therefore remained largely unexplored. We here assemble a uniquely large and diverse set of samples (17 Anchored Hybrid Enrichment [AHE], 24 RNA-Seq, and 70 whole-genome sequencing [WGS] samples of variable depth) for the medically important assassin bugs (Reduvioidea). We assess the performance of genes based on multiple features (e.g., nucleotide vs. amino acid, nuclear vs. mitochondrial, and autosomal vs. X chromosomal) and employ different methods (concatenation and coalescence analyses) to reconstruct the unresolved phylogeny of this diverse (∼7,000 spp.) and old (>180 MYA) group. Our results show that genes on the X chromosome are more likely to have discordant phylogenies than those on autosomes. We find that the X chromosome conflict is driven by high gene substitution rates that impact accuracy of phylogenetic inference. However, gene tree clustering showed strong conflict even after discounting variable third codon positions. Alternative topologies were not particularly enriched for sex chromosome loci, but spread across the genome. We conclude that binning genes to autosomal or sex chromosomes may result in a more accurate picture of the complex evolutionary history of a clade.
