## Supplemental Table S1 for "Chromosome-aware phylogenomics of Assassin Bugs (Hemiptera: Reduvioidea) elucidates ancient gene conflict"

### Sheet: Sheet1
taxon_name	full_taxon_name_ID	run_accession	bioproject_accession	subfamily	data_type	year	sex	country of origin	loan insitution	notes
Bactrodes femoratus	Bactrodes_femoratus_R_CW_5655	SRR13844081	PRJNA704648	Bactrodinae	WGS	2011	immature	Peru	UCR
Bactrodes spinulosus	Bactrodes_spinulosus_R_CW_0959	SRR13844075	PRJNA704648	Bactrodinae	WGS	2009	immature	Mexico	UCR
Neocentrocnemis stali	Neocentrocnemis_stali_UCR_ENT_00118998	SRR13843998	PRJNA704648	Centrocnemidinae	AHE	2014	male	Vietnam	UCR
Cethera cornifrons	Cethera_cornifrons_R_CW_5255	SRR13844059	PRJNA704648	Cetherinae	WGS	2017	immature	Cameroon	UCR
Eupheno pallens	Eupheno_pallens_R_CW_4335	SRR13844067	PRJNA704648	Cetherinae	WGS	2013	female	Peru	UCR
Chryxus tomentosus	Chryxus_tomentosus_R_CW_3969	SRR13844068	PRJNA704648	Chryxinae	WGS	2013	female	Trinidad	UCR
Abelocephala sp.	Abelocephala_sp_R_CW_0358	SRR13844078	PRJNA704648	Ectrichodiinae	WGS	2007	immature	Japan	UCR
Bayerus sp.	Bayerus_sp_R_CW_5123	SRR13844064	PRJNA704648	Ectrichodiinae	WGS	2011	male	Malaysia	UCR
Opistoplatys sp.	Opistoplatys_sp_R_CW_0355	SRR13844079	PRJNA704648	Ectrichodiinae	WGS	2007	immature	Japan	UCR
Rhiginia ruficoria	Rhiginia_ruficoria_R_CW_3947	N/A	PRJNA374220	Ectrichodiinae	RNA-Seq	2014	N/A	Argentina	UCR
Rhiginia sp.	Rhiginia_sp_R_CW_3824	N/A	PRJNA374312	Ectrichodiinae	RNA-Seq	N/A	N/A	Costa Rica	UCR
Santosia sp.	Santosia_sp_R_CW_2046	SRR13844072	PRJNA704648	Ectrichodiinae	WGS	2010	male	Congo	UCR
Xenocaucus mancinii	Xenocaucus_mancinii_R_CW_5654	SRR13844053	PRJNA704648	Ectrichodiinae	WGS	2017	immature	Cameroon	CNC
Bagauda sp.	Bagauda_sp_R_CW_5486	SRR13844087	PRJNA704648	Emesinae	WGS	2017	N/A	Mozambique	UCR
Emesaya brevipennis	Emesaya_brevipennis_R_CW_1548	SRR13844006	PRJNA704648	Emesinae	AHE	2009	N/A	USA	UCR
Gardena faustina	Gardena_faustina_R_CW_1593	SRR13844007	PRJNA704648	Emesinae	AHE	2010	N/A	Costa Rica	UCR
Mangabea barbiger	Mangabea_barbiger_R_CW_1501	SRR13844013	PRJNA704648	Emesinae	AHE	2002	N/A	Madagascar	CAS
Mayemesa paraensis	Mayemesa_paraensis_R_CW_1605	SRR13844009	PRJNA704648	Emesinae	AHE	2010	N/A	French Guiana	UCR
Metapterini sp.	Metapterini_sp_R_CW_3916	N/A	PRJNA374317	Emesinae	RNA-Seq	2014	N/A	Dominican Republic	UCR
Panamia sp.	Panamia_sp_R_CW_1371	SRR13844010	PRJNA704648	Emesinae	AHE	2009	N/A	Ecuador	UCR
Stenolemus bituberus	Stenolemus_bituberus_R_CW_1654	SRR13844008	PRJNA704648	Emesinae	AHE	2005	N/A	Australia	UCR
Epiroderinae sp.	Epiroderinae_sp_R_CW_5734	SRR13844031	PRJNA704648	Epiroderinae	WGS	2008	male	Papua New Guinea	BYU
Homalocoris erythrogaster	Homalocoris_erythrogaster_R_CW_5541	SRR13844086	PRJNA704648	Hammacerinae	WGS	2017	female	USA	UCR
Microtomus cinctipes	Microtomus_cinctipes_R_CW_0141	SRR13844004	PRJNA704648	Hammacerinae	AHE	N/A	Male	Nicaragua	UCR
Amulius sp.	Amulius_sp_R_CW_5637	SRR13844082	PRJNA704648	Harpactorinae	WGS	2017	N/A	Sarawak	UCR
Arilus cristatus	Arilus_cristatus_trans	SRR1821899	PRJNA272219	Harpactorinae	RNA-Seq	N/A	N/A	USA	AToL
Cleontes sp.	Cleontes_sp_R_CW_5619	SRR13844083	PRJNA704648	Harpactorinae	WGS	2014	N/A	Madagascar	CDFA
Coranus sp.	Coranus_sp_R_CW_5742	SRR13844020	PRJNA704648	Harpactorinae	WGS	2006	male	Zambia	BYU
Cosmolestes picticeps	Cosmolestes_picticeps_ROU010	SRR13844066	PRJNA704648	Harpactorinae	RNA-Seq	N/A	male	Singapore	NUS
Dicrotelini sp.	Dicrotelini_sp_R_CW_1488	SRR13844085	PRJNA704648	Harpactorinae	WGS	2007	female	Thailand	UCR
Graptocleptes sp.	Graptocleptes_sp_R_CW_5737	SRR13844025	PRJNA704648	Harpactorinae	WGS	2005	male (not included in sex-based sequencing depth analyses)	Peru	BYU	Sex was determined after analysis
Harpactorinae sp.	Harpactorinae_sp_R_CW_5746	SRR13844021	PRJNA704648	Harpactorinae	WGS	2005	male	Ghana	BYU
Heniartes sp.	Heniartes_sp_R_CW_4308	SRR13844084	PRJNA704648	Harpactorinae	WGS	2013	male (not included in sex-based sequencing depth analyses)	Trinidad	UCR	Sex was determined after analysis
Micrauchenus lineola	Micrauchenus_lineola_R_CW_1731	SRR13844073	PRJNA704648	Harpactorinae	WGS	2010	immature	French Guiana	UCR
Nyllius sp.	Nyllius_sp_R_CW_0247	SRR13844071	PRJNA704648	Harpactorinae	WGS	2004	immature	Australia	UCR
Polididus sp.	Polididus_sp_R_CW_2791	SRR13844024	PRJNA704648	Harpactorinae	WGS	2011	female	Australia	UCR
Pselliopus barberi	Pselliopus_barberi_R_CW_5738	SRR13844027	PRJNA704648	Harpactorinae	WGS	2002	male	USA	BYU
Rhaphidosoma sp.	Rhaphidosoma_sp_R_CW_5732	SRR13844030	PRJNA704648	Harpactorinae	WGS	N/A	male	Zambia	BYU
Rhynocoris sp.	Rhynocoris_sp_R_CW_5744	SRR13844019	PRJNA704648	Harpactorinae	WGS	2009	female	South Africa	BYU
Serendiba sp.	Serendiba_sp_R_CW_5745	SRR13844023	PRJNA704648	Harpactorinae	WGS	2004	male	India	BYU
Sinea sp.	Sinea_sp_R_CW_5740	SRR13844026	PRJNA704648	Harpactorinae	WGS	2003	female	Argentina	BYU
Sphedanolestes sp.	Sphedanolestes_sp_R_CW_5736	SRR13844029	PRJNA704648	Harpactorinae	WGS	2003	female	India	BYU
Sycanus collaris	Sycanus_collaris_R_CW_5741	SRR13844028	PRJNA704648	Harpactorinae	WGS	2004	male (not included in sex-based sequencing depth analyses)	India	BYU	Sex was determined after analysis
Tegea sp.	Tegea_sp_R_CW_5469	SRR13844057	PRJNA704648	Harpactorinae	WGS	2017	male	Sarawak	UCR
Zelus sp.	Zelus_sp_R_CW_3869	N/A	PRJNA374315	Harpactorinae	RNA-Seq	2014	N/A	USA	UCR
Locoptiris taiwanensis	Locoptiris_taiwanensis_R_CW_5602	SRR13844052	PRJNA704648	Holoptininae	WGS	2017	male	Thailand	CDFA
Ptilocerus sp.	Ptilocerus_sp_R_CW_3783	SRR13844003	PRJNA704648	Holoptininae	AHE	2006	N/A	Thailand	UCR
Aphelonotus fraterculus	Aphelonotus_fraterculus_R_CW_3830	SRR1821898	PRJNA272218	Pachynomidae	RNA-Seq	2010	N/A	Costa Rica	UCR
Camarochilus gilli	Camarochilus_gilli_R_CW_2720	SRR13844005	PRJNA704648	Pachynomidae	AHE	2010	N/A	Peru	UCR
Ectomocoris atrox	Ectomocoris_atrox_ROU006	SRR13844077	PRJNA704648	Peiratinae	RNA-Seq	N/A	male	Singapore	NUS
Ectomocoris decoratus	Ectomocoris_decoratus_R_CW_0706	SRR13844050	PRJNA704648	Peiratinae	WGS	2004	male	Australia	UCR
Hovacoris bipunctatus	Hovacoris_bipunctatus_R_CW_5713	SRR13844049	PRJNA704648	Peiratinae	WGS	2009	male	Madagascar	CAS
Lestomerus hoberlandti	Lestomerus_hoberlandti_R_CW_5226	SRR13844048	PRJNA704648	Peiratinae	WGS	N/A	female	Madagascar	CAS
Melanolestes sp.	Melanolestes_sp_R_CW_3946	N/A	PRJNA374316	Peiratinae	RNA-Seq	2014	N/A	Argentina	UCR
Peirates niger	Peirates_niger_R_CW_5225	SRR13844047	PRJNA704648	Peiratinae	WGS	N/A	N/A	Madagascar	CAS
Rasahus sp.	Rasahus_sp_R_CW_3821	N/A	PRJNA374313	Peiratinae	RNA-Seq	N/A	N/A	Costa Rica	UCR
Sirthenea dimidiata	Sirthenea_dimidiata_R_CW_5221	SRR13844000	PRJNA704648	Peiratinae	WGS	N/A	male	China	UCR
Sirthenea picescens	Sirthenea_picescens_R_CW_5623	SRR13844051	PRJNA704648	Peiratinae	WGS	2018	male	Madagascar	CDFA
Phimophorus spissicornis	Phimophorus_spissicornis_R_CW_4842	SRR13844065	PRJNA704648	Phimophorinae	WGS	2015	immature	French Guiana	UCR
Amblythyreus potaninae	Amblythyreus_potaninae_R_CW_2851	SRR13843999	PRJNA704648	Phymatinae	AHE	2010	female	China	UCR
Chelocoris sinicus	Chelocoris_sinicus_R_CW_0510	SRR13844001	PRJNA704648	Phymatinae	AHE	2007	N/A	Thailand	UCR
Phymata fasciata	Phymata_fasciata_R_CW_4812	SRR13844016	PRJNA704648	Phymatinae	AHE	2009	N/A	USA	UCR
Phymata pennsylvanica	Phymata_pennsylvanica_trans	N/A	PRJNA272280	Phymatinae	RNA-Seq	N/A	N/A	USA	AToL
Themonocoris endroedyi	Themonocoris_endroedyi_R_CW_827	SRR13844002	PRJNA704648	Phymatinae	AHE	2007	N/A	South Africa	UCR
Voconia lasiosoma	Voconia_lasiosoma_R_CW_5472	SRR13844054	PRJNA704648	Pseudocetherinae	WGS	2017	male	Sarawak	UCR
Acanthaspis quadriannulata	Acanthaspis_quadriannulata_ROU007	SRR13844089	PRJNA704648	Reduviinae	RNA-Seq	N/A	male	Singapore	NUS
Australocleptes sp.	Australocleptes_sp_R_CW_0262	SRR13844080	PRJNA704648	Reduviinae	WGS	2004	male	Australia	NUS
Heteropinus mollis	Heteropinus_mollis_R_CW_5263	SRR13844058	PRJNA704648	Reduviinae	WGS	2017	male	Cameroon	UCR
Khafra distanti	Khafra_distanti_R_CW_5192	SRR13844060	PRJNA704648	Reduviinae	WGS	2013	N/A	Cameroon	UCR
Korinchocoris sp.	Korinchocoris_sp_R_CW_5125	SRR13844063	PRJNA704648	Reduviinae	WGS	2011	male	Malaysia	CDFA
Leogorrus sp.	Leogorrus_sp_R_CW_5146	SRR13844062	PRJNA704648	Reduviinae	WGS	2010	female	Peru	UCR
Leptacanthaspis sp.	Leptacanthaspis_sp_R_CW_5718	SRR13844034	PRJNA704648	Reduviinae	WGS	1966	female (not included in sex-based sequencing depth analyses)	Tanzania	AMNH	Sex was determined after analysis
Microlestria sp.	Microlestria_sp_R_CW_5072	SRR13844032	PRJNA704648	Reduviinae	WGS	2015	male (not included in sex-based sequencing depth analyses)	Costa Rica	UCR	Sex was determined after analysis
Mirambulus sp.	Mirambulus_sp_R_CW_1426	SRR13844074	PRJNA704648	Reduviinae	WGS	2009	male	Ecuador	UCR
Nalata sp.	Nalata_sp_R_CW_3822	N/A	PRJNA374314	Reduviinae	RNA-Seq	N/A	N/A	Costa Rica	UCR
Nanokerala sp.	Nanokerala_sp_R_CW_5158	SRR13844061	PRJNA704648	Reduviinae	WGS	2010	male	Brunei	UCR
Neivacoris steini	Neivacoris_steini_R_CW_5719	SRR13844017	PRJNA704648	Reduviinae	WGS	1970	female (not included in sex-based sequencing depth analyses)	Brazil	AMNH	Sex was determined after analysis
Opisthacidius sp.	Opisthacidius_sp_R_CW_5109	SRR13844011	PRJNA704648	Reduviinae	WGS	2010	female	French Guiana	UCR
Pasira sp.	Pasira_sp_R_CW_5720	SRR13844045	PRJNA704648	Reduviinae	WGS	1966	male (not included in sex-based sequencing depth analyses)	Tanzania	AMNH	Sex was determined after analysis
Pasiropsis sp.	Pasiropsis_sp_ROU009	SRR13844044	PRJNA704648	Reduviinae	RNA-Seq	2014	male	Singapore	NUS
Pseudozelurus superbus	Pseudozelurus_superbus_R_CW_3190	SRR13844069	PRJNA704648	Reduviinae	WGS	2013	male	Honduras	UCR
Psophis sp.	Psophis_sp_R_CW_5471	SRR13844056	PRJNA704648	Reduviinae	WGS	2017	male	Sarawak	UCR
Reduvius personatus	Reduvius_personatus_R_CW_2875	SRR13844070	PRJNA704648	Reduviinae	WGS	2011	female	USA	UCR
Trichedocla sp.	Trichedocla_sp_R_CW_5722	SRR13844035	PRJNA704648	Reduviinae	WGS	1967	female (not included in sex-based sequencing depth analyses)	Tanzania	AMNH	Sex was determined after analysis
Velitra sp.	Velitra_sp_ROU012	SRR13844022	PRJNA704648	Reduviinae	RNA-Seq	N/A	N/A	Singapore	NUS
Vescia sp.	Vescia_sp_R_CW_0389	SRR13844076	PRJNA704648	Reduviinae	WGS	2007	female	Brazil	UCR
Zeluroides americanus	Zeluroides_americanus_R_CW_4437	SRR13844018	PRJNA704648	Reduviinae	WGS	2014	N/A	USA	UCR
Zelurus nigrolineatus	Zelurus_nigrolineatus_R_CW_5710	SRR13844038	PRJNA704648	Reduviinae	WGS	2018	male	Argentina	UCR
Oncerotrachelus sp.	Oncerotrachelus_sp_R_CW_3825	N/A	PRJNA374322	Saicinae	RNA-Seq	N/A	N/A	Costa Rica	UCR
Polytoxus sp.	Polytoxus_sp_R_CW_3759	SRR13844015	PRJNA704648	Saicinae	AHE	2013	N/A	Cameroon	UCR
Saica sp.	Saica_sp_R_CW_4665	SRR13844014	PRJNA704648	Saicinae	AHE	2013	N/A	Cuba	UCR
Tagalis seminigra	Tagalis_seminigra_R_CW_5212	SRR13844046	PRJNA704648	Saicinae	WGS	2013	male	Trinidad	UCR
Lisarda inornata	Lisarda_inornata_ROU008	SRR13844055	PRJNA704648	Salyavatinae	RNA-Seq	N/A	male	Singapore	NUS
Salyavata macmahanae	Salyavata_macmahanae_R_CW_5733	SRR13844036	PRJNA704648	Salyavatinae	WGS	2004	female	Nicaragua	BYU
Canthesancus gulo	Canthesancus_gulo_ROU005	SRR13844088	PRJNA704648	Stenopodainae	RNA-Seq	N/A	male	Singapore	NUS
Nitormus parkoi	Nitormus_parkoi_R_CW_1262	SRR13844043	PRJNA704648	Stenopodainae	WGS	2007	male	Peru	UCR
Oncocephalus sp.	Oncocephalus_sp_R_CW_5628	SRR13844042	PRJNA704648	Stenopodainae	WGS	2007	female	Bhutan	CDFA
Oncocephalus sp.	Oncocephalus_sp_R_CW_5725	SRR13844040	PRJNA704648	Stenopodainae	WGS	2012	female	South Korea	UCR
Pnirontis infirma	Pnirontis_infirma_R_CW_3945	N/A	PRJNA374318	Stenopodainae	RNA-Seq	N/A	N/A	Argentina	UCR
Pygolampis sp.	Pygolampis_sp_R_CW_3793	SRR13844041	PRJNA704648	Stenopodainae	WGS	2011	male	Peru	UCR
Sastrapada sp.	Sastrapada_sp_R_CW_1881	SRR13844039	PRJNA704648	Stenopodainae	WGS	2010	male	Belgian Congo	UCR
Cavernicola sp.	Cavernicola_sp_R_CW_5731	SRR13844037	PRJNA704648	Triatominae	WGS	2005	female	French Guiana	BYU
Rhodnius prolixus	Rhodnius_prolixus	https://www.dnazoo.org/assemblies/Rhodnius_prolixus		Triatominae	Reference genome
Triatoma protracta	Triatoma_protracta_R_CW_3867	SRR13844033	PRJNA704648	Triatominae	RNA-Seq	2014	N/A	USA	UCR
Triatoma rubrofasciata	Triatoma_rubrofasciata	http://gigadb.org/dataset/100614		Triatominae	Reference genome
Carayonia orientalis	Carayonia_orientalis_R_CW_1473	SRR13844012	PRJNA704648	Visayanocorinae	AHE	2006	male	Thailand	UCR	In data files, this specimen is incorrectly referred to by R_CW_1472
Apolygus lucorum	Apolygus_lucorum	GCA_009739505.2		outgroup	Reference genome
Lygus lineolaris	Lygus_lineolaris_trans	SRR1821934	PRJNA272261	outgroup	RNA-Seq			USA	AToL
Mezira granulata	Mezira_granulata_trans	SRR1821939	PRJNA272266	outgroup	RNA-Seq			USA	AToL
Nabis subcoleoptratus	Nabis_subcoleoptratus_trans	SRR1821941	PRJNA272267	outgroup	RNA-Seq			USA	AToL
Orius insidiosus	Orius_insidiosus_trans	SRR1821945	PRJNA272271	outgroup	RNA-Seq			USA	AToL
